# *Plasmodium* blood-stage induces trained immunity in hepatocytes

**DOI:** 10.64898/2026.07.20.739619

**Authors:** Elizabeth KK Glennon, Tinotenda Tongogara, Nhi Ho, Veronica I Primavera, Noah Stegman, Ling Wei, Lola Velush, Cassandra Fieldson, Bogdan Velychko, Ashley Subijanto, Rafael B. Polidoro, Sean Murphy, Raj P Kapur, Nana K Minkah, Nathan W Schmidt, Tuan M Tran, Alexis Kaushansky

## Abstract

*Plasmodium* parasites, the causative agents of malaria, are transmitted at high levels in endemic areas and sequential infections are common. Using a mouse model of infection we discovered liver burden was suppressed in blood-stage experienced, compared to naïve, animals, independently of adaptive responses and inflammation. We observed greater chromatin accessibility of a subset of interferon stimulated genes in blood-stage experienced animals, and a rapid increase in transcription of these genes upon sporozoite challenge. *Ex vivo* stimulation of hepatocytes from blood-stage experienced mice also led to a rapid and elevated response upon treatment with an unrelated antigen, ctDNA. Taken together, these data are consistent with a model in which hepatocytes are reprogramed by blood stage *Plasmodium* infection to exhibit trained memory akin to what has been described in innate immune cells. The consequences of training of hepatocytes could be wide-reaching and might alter responses to diverse pathogens and other stimuli.
