## Supplementary material for "*Plasmodium* blood-stage induces trained immunity in hepatocytes": Table S2

### Sheet: Pc v UI
Upregulated	FDR	# genes
Lipid Metabolic Process (GO:0006629)	0.00528379	21
Positive Regulation of Metabolic Process (GO:0009893)	0.00528379	15
Long-Chain Fatty Acid Transport (GO:0015909)	0.0129544	6
Fatty Acid Metabolic Process (GO:0006631)	0.0129544	13
Cholesterol Homeostasis (GO:0042632)	0.0129544	10
Sterol Homeostasis (GO:0055092)	0.0129544	10
Response to Insulin (GO:0032868)	0.0129544	10
Intestinal Cholesterol Absorption (GO:0030299)	0.0134069	4
Regulation of Endothelial Cell Migration (GO:0010594)	0.0186023	10
Apoptotic Process (GO:0006915)	0.0194883	17
Intestinal Lipid Absorption (GO:0098856)	0.0245381	4
Transforming Growth Factor Beta Receptor Superfamily Signaling Pathway (GO:0141091)	0.0262071	11
Entrainment of Circadian Clock by Photoperiod (GO:0043153)	0.0262071	5
Photoperiodism (GO:0009648)	0.0308489	5
Negative Regulation of Cell Population Proliferation (GO:0008285)	0.0391893	22
Positive Regulation of Biosynthetic Process (GO:0009891)	0.0475125	9
Regulation of Erythrocyte Differentiation (GO:0045646)	0.0475125	6
Downregulated
Glycine Metabolic Process (GO:0006544)	0.0288193	4

### Sheet: Py v UI
6h				24h				44h
Upregulated	FDR	# genes		Upregulated	FDR	# genes		Upregulated	FDR	# genes
Entrainment of Circadian Clock by Photoperiod (GO:0043153)	0.0150927	6		Entrainment of Circadian Clock by Photoperiod (GO:0043153)	0.00879634	6		Defense Response to Virus (GO:0051607)	5.17597e-12	30
Photoperiodism (GO:0009648)	0.0150927	6		Photoperiodism (GO:0009648)	0.00879634	6		Positive Regulation of Cytokine Production (GO:0001819)	1.09395e-08	33
Cellular Response to Glucose Stimulus (GO:0071333)	0.0251622	7		Fructose Transmembrane Transport (GO:0015755)	0.00879634	4		Positive Regulation of Cytokine-Mediated Signaling Pathway (GO:0001961)	6.38828e-08	13
Double-Strand Break Repair via Break-Induced Replication (GO:0000727)	0.0431595	4		Apoptotic Process (GO:0006915)	0.0121199	18		Response to Type II Interferon (GO:0034341)	1.30824e-06	13
Negative Regulation of Transcription by RNA Polymerase II (GO:0000122)	0.0455137	36		Intestinal Cholesterol Absorption (GO:0030299)	0.0182558	4		Antiviral Innate Immune Response (GO:0140374)	1.68236e-05	12
Regulation of Tubulin Deacetylation (GO:0090043)	0.0488786	3		Striated Muscle Contraction (GO:0006941)	0.0185562	8		Inflammatory Response (GO:0006954)	1.77809e-05	24
Intracellular Glucose Homeostasis (GO:0001678)	0.0488786	7		NAD Metabolic Process (GO:0019674)	0.0185562	5		Response to Cytokine (GO:0034097)	2.45746e-05	16
Regulation of DNA-templated DNA Replication Initiation (GO:0030174)	0.0488786	4		Skeletal Muscle Contraction (GO:0003009)	0.0194555	5		Response to Lipopolysaccharide (GO:0032496)	3.53874e-05	18
				Intrinsic Apoptotic Signaling Pathway in Response to Endoplasmic Reticulum Stress (GO:0070059)	0.0194555	6		Regulation of Type I Interferon-Mediated Signaling Pathway (GO:0060338)	4.56386e-05	9
Downregulated				Positive Regulation of Release of Cytochrome C From Mitochondria (GO:0090200)	0.0208831	5		Cellular Response to Type II Interferon (GO:0071346)	4.56386e-05	10
Cholesterol Biosynthetic Process (GO:0006695)	0.00400445	7		Intestinal Lipid Absorption (GO:0098856)	0.0208831	4		Negative Regulation of Viral Genome Replication (GO:0045071)	5.1247e-05	10
Secondary Alcohol Biosynthetic Process (GO:1902653)	0.0163818	6		Dehydroascorbic Acid Transport (GO:0070837)	0.0259474	4		Cellular Response to Lipopolysaccharide (GO:0071222)	0.000106299	15
Proteinogenic Amino Acid Catabolic Process (GO:0170040)	0.0163818	5		Cholesterol Homeostasis (GO:0042632)	0.0259474	9		Negative Regulation of Viral Process (GO:0048525)	0.00010982	11
Serine Family Amino Acid Catabolic Process (GO:0009071)	0.0167978	4		D-glucose Transmembrane Transport (GO:1904659)	0.0259474	5		Regulation of Viral Genome Replication (GO:0045069)	0.00010982	11
acetyl-CoA Metabolic Process (GO:0006084)	0.0167978	5		Sterol Homeostasis (GO:0055092)	0.0259474	9		Positive Regulation of Type I Interferon Production (GO:0032481)	0.000139857	11
Proteasome-Mediated Ubiquitin-Dependent Protein Catabolic Process (GO:0043161)	0.0167978	22						Defense Response to Protozoan (GO:0042832)	0.000141875	6
Sterol Biosynthetic Process (GO:0016126)	0.0167978	6		Downregulated				Cellular Response to Cytokine Stimulus (GO:0071345)	0.00015619	23
Proteasomal Protein Catabolic Process (GO:0010498)	0.0180897	23		none				Cellular Response to Molecule of Bacterial Origin (GO:0071219)	0.000320004	14
								Defense Response to Bacterium (GO:0042742)	0.000387288	19
								Negative Regulation of Type I Interferon-Mediated Signaling Pathway (GO:0060339)	0.000560916	6
								Regulation of Type I Interferon Production (GO:0032479)	0.000560916	10
								T Cell Activation (GO:0042110)	0.000560916	13
								Interleukin-27-Mediated Signaling Pathway (GO:0070106)	0.000560916	4
								Negative Regulation of Cytokine Production (GO:0001818)	0.000633932	17
								Negative Regulation of Innate Immune Response (GO:0045824)	0.00101952	9
								Cellular Response to Unfolded Protein (GO:0034620)	0.00113497	9
								Lymphocyte Differentiation (GO:0030098)	0.00159413	10
								Cellular Defense Response (GO:0006968)	0.00159413	8
								Endoplasmic Reticulum Unfolded Protein Response (GO:0030968)	0.00180699	8
								Positive Regulation of Interleukin-1 Production (GO:0032732)	0.00195733	9
								Regulation of Interleukin-6 Production (GO:0032675)	0.00214172	12
								Positive Regulation of Interferon-Beta Production (GO:0032728)	0.00227839	7
								Pattern Recognition Receptor Signaling Pathway (GO:0002221)	0.00229944	9
								Reg of Endoplasmic Reticulum Stress-Induced Intrinsic Apoptotic Sgnlng Pway (GO:1902235)	0.00243038	6
								Regulation of Interleukin-1 Beta Production (GO:0032651)	0.00246542	10
								Cellular Response to Oxygen-Containing Compound (GO:1901701)	0.00260875	24
								Regulation of Innate Immune Response (GO:0045088)	0.00353143	10
								Phagocytosis (GO:0006909)	0.00407504	9
								Positive Regulation of Interleukin-1 Beta Production (GO:0032731)	0.00416855	8
								Regulation of Mononuclear Cell Migration (GO:0071675)	0.00416855	4
								Cellular Response to Lipid (GO:0071396)	0.00502631	17
								Regulation of Immune Response (GO:0050776)	0.0065078	10
								Regulation of Response to External Stimulus (GO:0032101)	0.0065078	12
								Mononuclear Cell Differentiation (GO:1903131)	0.00709493	7
								Positive Regulation of Inflammatory Response (GO:0050729)	0.00745048	11
								B Cell Receptor Signaling Pathway (GO:0050853)	0.00745048	6
								Regulation of Interleukin-4 Production (GO:0032673)	0.0087441	5
								Positive Regulation of Phagocytosis (GO:0050766)	0.00902899	8
								Positive Regulation of Response to External Stimulus (GO:0032103)	0.011101	13
								Positive Regulation of Intracellular Signal Transduction (GO:1902533)	0.011101	32
								Regulation of Defense Response (GO:0031347)	0.0114415	10
								Negative Regulation of Cytokine-Mediated Signaling Pathway (GO:0001960)	0.0114415	8
								Regulation of Interferon-Beta Production (GO:0032648)	0.0114415	7
								CD4-positive, Alpha-Beta T Cell Activation (GO:0035710)	0.0126099	3
								Positive Regulation of NF-kappaB Transcription Factor Activity (GO:0051092)	0.0126951	10
								B Cell Differentiation (GO:0030183)	0.0136739	7
								Positive Regulation of Inflammasome-Mediated Signaling Pathway (GO:0141087)	0.0136739	5
								Regulation of Type II Interferon Production (GO:0032649)	0.0140884	9
								Positive Regulation of Chemokine Production (GO:0032722)	0.0147411	7
								T Cell Proliferation (GO:0042098)	0.0158247	4
								Regulation of Response to Endoplasmic Reticulum Stress (GO:1905897)	0.0158247	4
								- Reg of Endoplasmic Reticulum Stress-Induced Intrinsic Apoptotic Sgnlng Pway (GO:1902236)	0.0158247	4
								Regulation of Cytokine-Mediated Signaling Pathway (GO:0001959)	0.0162618	6
								Regulation of Tumor Necrosis Factor Production (GO:0032680)	0.0165467	11
								Leukocyte Aggregation (GO:0070486)	0.0171987	3
								Interleukin-2-Mediated Signaling Pathway (GO:0038110)	0.0171987	3
								Cellular Response to Interleukin-2 (GO:0071352)	0.0171987	3
								ER Overload Response (GO:0006983)	0.0171987	3
								Antigen Receptor-Mediated Signaling Pathway (GO:0050851)	0.0195622	10
								Positive Regulation of Immune Response (GO:0050778)	0.0205878	9
								Intracellular Signaling Cassette (GO:0141124)	0.0209461	20
								Regulation of Non-Canonical NF-kappaB Signal Transduction (GO:1901222)	0.0213116	8
								B Cell Activation (GO:0042113)	0.0213116	9
								Cytoplasmic Pattern Recognition Receptor Signaling Pathway (GO:0002753)	0.021352	5
								Prostanoid Biosynthetic Process (GO:0046457)	0.021352	4
								Lymphocyte Migration (GO:0072676)	0.021352	4
								Positive Regulation of Interleukin-4 Production (GO:0032753)	0.021352	4
								Cytokine-Mediated Signaling Pathway (GO:0019221)	0.0216244	16
								Apoptotic Process (GO:0006915)	0.0224547	15
								Defense Response to Gram-positive Bacterium (GO:0050830)	0.0224547	9
								Synapse Pruning (GO:0098883)	0.0224547	3
								Fc Receptor Signaling Pathway (GO:0038093)	0.0224547	5
								Negative Regulation of Antigen Receptor-Mediated Signaling Pathway (GO:0050858)	0.0224547	5
								Negative Regulation of Response to Endoplasmic Reticulum Stress (GO:1903573)	0.0224547	5
								Positive Regulation of MAPK Cascade (GO:0043410)	0.0230612	20
								Response to Axon Injury (GO:0048678)	0.0240972	4
								Natural Killer Cell Mediated Immunity (GO:0002228)	0.0253244	5
								Positive Regulation of Peptidyl-Tyrosine Phosphorylation (GO:0050731)	0.0254607	7
								Regulation of Interleukin-8 Production (GO:0032677)	0.0279729	8
								Negative Regulation of Interleukin-6 Production (GO:0032715)	0.0279729	5
								Cell Projection Organization (GO:0030030)	0.0279729	4
								Superoxide Anion Generation (GO:0042554)	0.0279729	4
								Response to Type I Interferon (GO:0034340)	0.0287633	3
								Protein poly-ADP-ribosylation (GO:0070212)	0.0287633	3
								Positive Regulation of Tumor Necrosis Factor Superfamily Cytokine Production (GO:1903557)	0.0314375	8
								Regulation of Canonical NF-kappaB Signal Transduction (GO:0043122)	0.031857	16
								Regulation of Cytokine Production (GO:0001817)	0.031857	12
								Negative Regulation of B Cell Activation (GO:0050869)	0.031857	4
								T Cell Migration (GO:0072678)	0.031857	4
								Integrin-Mediated Signaling Pathway (GO:0007229)	0.0320121	8
								Response to Molecule of Bacterial Origin (GO:0002237)	0.0320121	7
								Integrated Stress Response Signaling (GO:0140467)	0.0327315	5
								Positive Regulation of DNA-binding Transcription Factor Activity (GO:0051091)	0.0327315	12
								Positive Regulation of Non-Canonical NF-kappaB Signal Transduction (GO:1901224)	0.0327315	6
								Negative Regulation of Tumor Necrosis Factor Superfamily Cytokine Production (GO:1903556)	0.0327315	6
								Positive Regulation of Tumor Necrosis Factor-Mediated Signaling Pathway (GO:1903265)	0.0352551	3
								Regulation of Macrophage Migration (GO:1905521)	0.0352551	3
								Positive Regulation of Leukocyte Mediated Cytotoxicity (GO:0001912)	0.0352551	6
								Regulation of p38MAPK Cascade (GO:1900744)	0.0352551	5
								Positive Regulation of Macromolecule Metabolic Process (GO:0010604)	0.0352551	5
								Fc-epsilon Receptor Signaling Pathway (GO:0038095)	0.0406368	4
								Positive Regulation of Interferon-Alpha Production (GO:0032727)	0.0406368	4
								ERAD Pathway (GO:0036503)	0.0406368	8
								Calcium-Mediated Signaling (GO:0019722)	0.0406368	8
								Superoxide Metabolic Process (GO:0006801)	0.0434649	5
								Negative Regulation of D-glucose Transmembrane Transport (GO:0010829)	0.0437298	3
								Positive Regulation of Myeloid Leukocyte Mediated Immunity (GO:0002888)	0.0437298	3
								Positive Regulation of Tyrosine Phosphorylation of STAT Protein (GO:0042531)	0.0460376	4
								Downregulated
								Ethanol Catabolic Process (GO:0006068)	0.000487618	5
								Ethanol Metabolic Process (GO:0006067)	0.000487618	5
								Primary Alcohol Catabolic Process (GO:0034310)	0.00251974	5
								Mitochondrial Respiratory Chain Complex Assembly (GO:0033108)	0.00724756	11

### Sheet: PcPy v Pc
6h				24h				44h
Upregulated	FDR	# genes		Upregulated	FDR	# genes		Upregulated	FDR	# genes
Gluconeogenesis (GO:0006094)	0.0368127	6		Response to Type II Interferon (GO:0034341)	3.14341e-05	12		Response to Type II Interferon (GO:0034341)	2.17e-09	16
Cellular Response to Sterol (GO:0036315)	0.0368127	5		Defense Response to Virus (GO:0051607)	3.14341e-05	21		Cellular Response to Type II Interferon (GO:0071346)	9.01e-08	13
Negative Regulation of Endoplasmic Reticulum Unfolded Protein Response (GO:1900102)	0.0368127	5		Regulation of Canonical NF-kappaB Signal Transduction (GO:0043122)	0.00100168	22		Defense Response to Virus (GO:0051607)	0.00044099	19
Hexose Biosynthetic Process (GO:0019319)	0.0368127	6		Cellular Response to Type II Interferon (GO:0071346)	0.00114489	9
Mitochondrial Transport (GO:0006839)	0.0368127	7		Positive Regulation of Cytokine Production (GO:0001819)	0.00114489	24		Downregulated
Nicotinamide Riboside Metabolic Process (GO:0046495)	0.0393009	4		Defense Response to Protozoan (GO:0042832)	0.00884491	5		none
fatty-acyl-CoA Catabolic Process (GO:0036115)	0.0454991	3		Positive Regulation of Canonical NF-kappaB Signal Transduction (GO:0043123)	0.017292	16
				Cellular Response to Molecule of Bacterial Origin (GO:0071219)	0.017292	12
Downregulated				Response to Interferon-Beta (GO:0035456)	0.0174154	6
Fatty Acid Beta-Oxidation (GO:0006635)	0.0469151	8		Cellular Response to Insulin Stimulus (GO:0032869)	0.0188499	11
Alpha-Amino Acid Metabolic Process (GO:1901605)	0.0469151	6		Regulation of Immune Response (GO:0050776)	0.0226591	10
				Negative Regulation of Gene Expression (GO:0010629)	0.0226591	22
				Cellular Response to Interleukin-18 (GO:0071351)	0.0226591	3
				Interleukin-18-Mediated Signaling Pathway (GO:0035655)	0.0226591	3
				ISG15-protein Conjugation (GO:0032020)	0.0226591	3
				Regulation of Small GTPase Mediated Signal Transduction (GO:0051056)	0.0233197	13
				Negative Regulation of Viral Genome Replication (GO:0045071)	0.0237062	7
				Response to Lipopolysaccharide (GO:0032496)	0.0239773	13
				Positive Regulation of T Cell Cytokine Production (GO:0002726)	0.0239773	5
				Positive Regulation of Heterotypic Cell-Cell Adhesion (GO:0034116)	0.0239773	4
				Negative Regulation of Viral Process (GO:0048525)	0.0239773	8
				Regulation of Viral Genome Replication (GO:0045069)	0.0239773	8
				Response to Cytokine (GO:0034097)	0.0259062	11
				Cellular Response to Lipid (GO:0071396)	0.0259062	16
				Positive Regulation of Interferon-Beta Production (GO:0032728)	0.0259062	6
				Cellular Response to Lipopolysaccharide (GO:0071222)	0.0266594	11
				Regulation of Mitotic Cell Cycle Phase Transition (GO:1901990)	0.0296505	9
				Cellular Response to Cytokine Stimulus (GO:0071345)	0.0307674	18
				Regulation of Monocyte Differentiation (GO:0045655)	0.0331465	4
				Regulation of G1/S Transition of Mitotic Cell Cycle (GO:2000045)	0.0351465	10
				Cell Surface Receptor Protein Tyrosine Kinase Signaling Pathway (GO:0007169)	0.0351465	18
				Negative Regulation of B Cell Apoptotic Process (GO:0002903)	0.0351465	3
				Positive Regulation of Intracellular Signal Transduction (GO:1902533)	0.0351465	31
				Negative Regulation of Receptor Signaling Pathway via JAK-STAT (GO:0046426)	0.0459033	4
				Cellular Response to Oxygen-Containing Compound (GO:1901701)	0.0459033	21
				Cytokine-Mediated Signaling Pathway (GO:0019221)	0.0459033	16
				Plasminogen Activation (GO:0031639)	0.0473838	3
				Regulation of Cell Cycle G1/S Phase Transition (GO:1902806)	0.0473838	8
				Regulation of Transmembrane Transport (GO:0034762)	0.0473838	5
				Regulation of Protein Secretion (GO:0050708)	0.0476387	9
				Downregulated
				Response to Unfolded Protein (GO:0006986)	0.00246664	9

### Sheet: PcPy v Py
6h				24h				44h
Upregulated	FDR	# genes		Upregulated	FDR	# genes		Upregulated	FDR	# genes
Gluconeogenesis (GO:0006094)	0.0368127	6		Response to Type II Interferon (GO:0034341)	3.14341e-05	12		Response to Type II Interferon (GO:0034341)	2.17421e-09	16
Cellular Response to Sterol (GO:0036315)	0.0368127	5		Defense Response to Virus (GO:0051607)	3.14341e-05	21		Cellular Response to Type II Interferon (GO:0071346)	9.00805e-08	13
Negative Regulation of Endoplasmic Reticulum Unfolded Protein Response (GO:1900102)	0.0368127	5		Regulation of Canonical NF-kappaB Signal Transduction (GO:0043122)	0.00100168	22		Defense Response to Virus (GO:0051607)	0.000440986	19
Hexose Biosynthetic Process (GO:0019319)	0.0368127	6		Cellular Response to Type II Interferon (GO:0071346)	0.00114489	9
Mitochondrial Transport (GO:0006839)	0.0368127	7		Positive Regulation of Cytokine Production (GO:0001819)	0.00114489	24		Downregulated
Nicotinamide Riboside Metabolic Process (GO:0046495)	0.0393009	4		Defense Response to Protozoan (GO:0042832)	0.00884491	5		none
fatty-acyl-CoA Catabolic Process (GO:0036115)	0.0454991	3		Positive Regulation of Canonical NF-kappaB Signal Transduction (GO:0043123)	0.017292	16
				Cellular Response to Molecule of Bacterial Origin (GO:0071219)	0.017292	12
Downregulated				Response to Interferon-Beta (GO:0035456)	0.0174154	6
Fatty Acid Beta-Oxidation (GO:0006635)	0.0469151	8		Cellular Response to Insulin Stimulus (GO:0032869)	0.0188499	11
Alpha-Amino Acid Metabolic Process (GO:1901605)	0.0469151	6		Regulation of Immune Response (GO:0050776)	0.0226591	10
				Negative Regulation of Gene Expression (GO:0010629)	0.0226591	22
				Cellular Response to Interleukin-18 (GO:0071351)	0.0226591	3
				Interleukin-18-Mediated Signaling Pathway (GO:0035655)	0.0226591	3
				ISG15-protein Conjugation (GO:0032020)	0.0226591	3
				Regulation of Small GTPase Mediated Signal Transduction (GO:0051056)	0.0233197	13
				Negative Regulation of Viral Genome Replication (GO:0045071)	0.0237062	7
				Response to Lipopolysaccharide (GO:0032496)	0.0239773	13
				Positive Regulation of T Cell Cytokine Production (GO:0002726)	0.0239773	5
				Positive Regulation of Heterotypic Cell-Cell Adhesion (GO:0034116)	0.0239773	4
				Negative Regulation of Viral Process (GO:0048525)	0.0239773	8
				Regulation of Viral Genome Replication (GO:0045069)	0.0239773	8
				Response to Cytokine (GO:0034097)	0.0259062	11
				Cellular Response to Lipid (GO:0071396)	0.0259062	16
				Positive Regulation of Interferon-Beta Production (GO:0032728)	0.0259062	6
				Cellular Response to Lipopolysaccharide (GO:0071222)	0.0266594	11
				Regulation of Mitotic Cell Cycle Phase Transition (GO:1901990)	0.0296505	9
				Cellular Response to Cytokine Stimulus (GO:0071345)	0.0307674	18
				Regulation of Monocyte Differentiation (GO:0045655)	0.0331465	4
				Regulation of G1/S Transition of Mitotic Cell Cycle (GO:2000045)	0.0351465	10
				Cell Surface Receptor Protein Tyrosine Kinase Signaling Pathway (GO:0007169)	0.0351465	18
				Negative Regulation of B Cell Apoptotic Process (GO:0002903)	0.0351465	3
				Positive Regulation of Intracellular Signal Transduction (GO:1902533)	0.0351465	31
				Negative Regulation of Receptor Signaling Pathway via JAK-STAT (GO:0046426)	0.0459033	4
				Cellular Response to Oxygen-Containing Compound (GO:1901701)	0.0459033	21
				Cytokine-Mediated Signaling Pathway (GO:0019221)	0.0459033	16
				Plasminogen Activation (GO:0031639)	0.0473838	3
				Regulation of Cell Cycle G1/S Phase Transition (GO:1902806)	0.0473838	8
				Regulation of Transmembrane Transport (GO:0034762)	0.0473838	5
				Regulation of Protein Secretion (GO:0050708)	0.0476387	9
				Downregulated
				Response to Unfolded Protein (GO:0006986)	0.00246664	9
