## Supplementary material for "*Plasmodium* blood-stage induces trained immunity in hepatocytes": Table S4

### Sheet: Sheet1
Target	F primer sequence	R primer sequence	source
PyA18s	GGGGATTGGTTTTGACGTTTTTGCG	AAGCATTAAATAAAGCGAATACATCCTTAT	(64)
Gapdh	CCTCAACTACATGGTTTACAT	GCTCCTGGAAGATGGTGATG	(64)
Puma	AGCAGCACTTAGAGTCGCC	CCTGGGTAAGGGGAGGAGT	Primerbank
Noxa	ACGCGAAGACTGGGACTCT	AGCCCCTGTTAAAGTACATCCTA	Primerbank
Dram	TCATCTCCTACGTGGTCGC	CTGCGCCAAGAAATGCAGAG	Primerbank
Sesn2	TCCGAGTGCCATTCCGAGAT	TCCGGGTGTAGACCCATCAC	primerbank
Ifit1	CCTTTACAGCAACCATGGGAGA	GCAGCTTCCATGTGAAGTGAC	(28)
Ifit3	CTGAACTGCTCAGCCCACAC	TGGACATACTTCCTTCCCTGA	(28)
Ifi44	TCGATTCCATGAAACCAATCAC	CAAATGCAGAATGCCATGTTTT	(28)
Irf7	CTTCAGCACTTTCTTCCGAGA	TGTAGTGTGGTGACCCTTGC	(28)
Usp18	CGTGCTTGAGAGGGTCATTTG	GGTCGGGAGTCCACAACTTC	(28)
Hamp	AAGCAGGGCAGACATTGCGAT	CAGGATGTGGCTCTAGGCTAT	(11)
Gbp4	CAGGCTCTACATGGACATGAGG	TGCCTGCAAGATGGAACTCTCG	(30)
Gbp8	CACACCCCACTAAACCAGAGC	TTCCATCAGGATTTGGTGAAGAC	primerbank
Gbp9	GGTCACCGGGAATAGACTGG	GGGCCACACTTGTCATAGCA	primerbank
Iigp1	AATACCTGCCTCACGCTCAT	GCTACTCTGTGGGTTCTGGC	(65)
Gm12250	CAAGGAGTGGTCCATGTCTGTG	GAATCCGCCAGTGACGGCAAAA	origene
Ifi47	TTGCCTGAACAAGAACAGTG	AAGTTCCCCCTTGATGTCTG	(66)
Cd45	GTTTTCGCTACATGACTGCACA	AGGTTGTCCAACTGACATCTTTC	primerbank
Clec4f	CCCAAGGACTGGGGCCTAA	AGGGAGGCTCTTTATTCCACT	primerbank
